# The gut bacterial community of black soldier fly larvae is a reservoir of antibiotic resistance and virulence genes

**DOI:** 10.64898/2026.06.18.732884

**Authors:** Davis Roma, Conor JR Scott, Matteo Brilli, Giuseppina Sequino, Alessia Esposito, Francesca De Filippis, Gianluca Tettamanti, Morena Casartelli, Silvia Caccia

**Author notes:** Corresponding authors: Morena Casartelli, Department of Biosciences, University of Milan, via Celoria 26, 20133, Milan, Italy. email address, Silvia Caccia, Department of Biosciences, University of Milan, via Celoria 26, 20133, Milan, Italy. These authors have equally contributed to this work (Davis Roma, Conor JR Scott).

## Abstract

Antimicrobial resistance (AMR) is a serious threat to global health. Agricultural practices that have contributed greatly to AMR spread urgently require innovation to address this issue, and more broadly challenges of sustainability and environmental concern. The larvae of black soldier fly (BSFL), *Hermetia illucens*, are considered a promising resource for advancing sustainable and circular agri-food systems given their ability to bioconvert organic waste streams into protein-and lipid-rich biomass suitable for feed applications and the use of the rearing residues (i.e., frass) as organic fertilisers. However, despite their emerging industrial applications, the risks of antibiotic resistance spread through their use remain underexplored. To elucidate this aspect, the profiles of antibiotic resistance genes (ARGs) and virulence factors (VFs), and their occurrence on plasmids were predicted from the midgut bacterial community of BSFL. Shotgun metagenomics revealed candidate resistance genes for 26 classes of antibiotics, and virulence via 9 mechanisms (with mobility and biofilm formation as major ones), with taxa belonging to the Pseudomonadota phylum as the dominant contributors. Highly relevant to public health was the identification of genes encoding resistance to carbapenem class antibiotics in bacterial genomes and mobile plasmids. Reconstruction of metagenomes enabled more precise taxonomic resolution and revealed taxa harbouring multiple resistance and virulence genes, including a *Pseudomonas* species with 42 VFs and 7 ARGs. Notably, for the first time antibiotic resistant bacterial species were isolated from the gut microbiota of BSFL, validating and complementing the results obtained *in silico*. Together, this work represents a comprehensive profile of the BSFL midgut bacterial resistome, while also providing relevant context on virulence and mobility. Importantly, it emphasises the urgent need to adopt strategies to mitigate potential risks arising from the development of emerging technologies related to the use of insect-mediated bioconversion and derived products.
