## Supplementary File 3 for "The gut bacterial community of black soldier fly larvae is a reservoir of antibiotic resistance and virulence genes": plasmid_db.csv

contig	length	PF_start	PF_end	PF_strand	PF_gene	PF_coverage	PF_coverage_map	PF_gaps	PF_coverage_percentage	PF_pident	PF_accession	PF_product	CAT_superkingdom	CAT_kingdom	CAT_phylum	CAT_class	CAT_order	CAT_family	CAT_genus	CAT_species	kraken2_superkingdom	kraken2_kingdom	kraken2_phylum	kraken2_class	kraken2_order	kraken2_family	kraken2_genus	kraken2_species	STD_1_RelAbun	STD_2_RelAbun	STD_4_RelAbun	STD_5_RelAbun	STD_7_RelAbun	STD_8_RelAbun
k127_85687	3459	1009	1121	+	Col440I_1	1-114/114	========/======	01-Jan	99.12	91.23	CP023920.1	Col440I_1__CP023920.1	Bacteria	Pseudomonadati	Pseudomonadota	Gammaproteobacteria	Enterobacterales	NA	NA	NA	Bacteria	Pseudomonadati	Pseudomonadota	Gammaproteobacteria	Enterobacterales	Enterobacteriaceae	Klebsiella	Klebsiella pneumoniae	0.012207475	0.008256468	0.010264206	0.006158645	0.005095239	0.005924753
k127_342705	1493	464	1411	-	rep14b_3_rep(pRI1)	4-951/951	===============	0/0	99.68	99.68	EU327398	rep14b_3_rep(pRI1)_EU327398	Bacteria	NA	NA	NA	NA	NA	NA	NA	Bacteria	Bacillati	Bacillota	Bacilli	NA	NA	NA	NA	0.000621045	0.001008572	0.000596633	0.000207864	0.000175799	0.000304673
k127_200329	9402	8179	9287	+	rep31_1_LCKp400005(pLCK4)	1-1109/1155	========/======	04-Aug	95.67	80.86	DQ489739	rep31_1_LCKp400005(pLCK4)_DQ489739	Bacteria	Bacillati	Bacillota	Bacilli	Lactobacillales	NA	NA	NA	Bacteria	Bacillati	Bacillota	Bacilli	Lactobacillales	Lactobacillaceae	Weissella	NA	0.000518139	0.003395279	0.000163312	0.000302268	0.001077194	0.000910319
k127_200827	1177	108	930	-	rep4a_1_repB(pCRL2911)	1-817/828	========/======	01-Jun	98.67	98.3	NC002799	rep4a_1_repB(pCRL2911)_NC002799	Bacteria	Bacillati	Bacillota	Bacilli	NA	NA	NA	NA	Bacteria	Bacillati	Bacillota	Bacilli	Lactobacillales	NA	NA	NA	0.008547229	0.009745897	0.002754255	0.007813322	0.035597062	0.016757983
k127_229360	8327	1849	3003	+	rep31_2_LKI10596(LkipL4719)	1-1158/1158	========/======	01-Mar	99.74	84.37	CP001755	rep31_2_LKI10596(LkipL4719)_CP001755	Bacteria	Bacillati	Bacillota	Bacilli	Lactobacillales	NA	NA	NA	Bacteria	Bacillati	Bacillota	Bacilli	Lactobacillales	NA	NA	NA	0.00013127	3.08358E-05	0.000125469	0.000135995	0.0003589	0.000384348
k127_173492	3615	75	188	+	Col440I_1	1-114/114	===============	0/0	100	94.74	CP023920.1	Col440I_1__CP023920.1	Bacteria	NA	NA	NA	NA	NA	NA	NA	Bacteria	Pseudomonadati	Pseudomonadota	Gammaproteobacteria	Enterobacterales	Enterobacteriaceae	NA	NA	0.003813119	0.004196494	0.002340596	0.000874056	0.000274565	0.000227568
k127_430393	5683	2090	3583	+	rep2_1_orf1(pRE25)	1-1494/1494	===============	0/0	100	100	X92945	rep2_1_orf1(pRE25)_X92945	Bacteria	NA	NA	NA	NA	NA	NA	NA	Bacteria	Bacillati	Bacillota	Bacilli	NA	NA	NA	NA	0.018097796	0.029664042	0.014478129	0.007924176	0.007586735	0.007684854
k127_344735	4197	1770	1883	-	Col440I_1	1-114/114	===============	0/0	100	95.61	CP023920.1	Col440I_1__CP023920.1	Bacteria	NA	NA	NA	NA	NA	NA	NA	Bacteria	Pseudomonadati	Pseudomonadota	Gammaproteobacteria	Enterobacterales	Enterobacteriaceae	Klebsiella	Klebsiella pneumoniae	0.007670169	0.00364812	0.007717072	0.007377321	0.007881145	0.009559769
k127_316627	2339	2141	2250	-	Col440I_1	1-110/114	===============	0/0	96.49	87.27	CP023920.1	Col440I_1__CP023920.1	Bacteria	Pseudomonadati	Pseudomonadota	Gammaproteobacteria	Enterobacterales	Enterobacteriaceae	NA	NA	Unclassified	NA	NA	NA	NA	NA	NA	NA	8.85653E-05	2.75705E-05	0.000106528	0.000451331	0.000854924	0.000822053
k127_202232	2504	334	1289	-	rep14b_4_EMQU3221(pQY003)	1-956/984	========/======	05-Aug	96.75	83.54	AP013041	rep14b_4_EMQU3221(pQY003)_AP013041	Unclassified	NA	NA	NA	NA	NA	NA	NA	Unclassified	NA	NA	NA	NA	NA	NA	NA	0.055270997	0.006642164	0.052780308	0.025582604	0.001949862	0.00161671
k127_317297	3949	1954	2513	-	IncFIB(K)_1_Kpn3	1-560/560	===============	0/0	100	98.93	JN233704	IncFIB(K)_1_Kpn3_JN233704	Unclassified	NA	NA	NA	NA	NA	NA	NA	Bacteria	Pseudomonadati	Pseudomonadota	Gammaproteobacteria	Enterobacterales	NA	NA	NA	0.004258382	0.003947108	0.005021245	0.003673944	0.004565604	0.003982937
k127_403416	1605	865	1147	+	Col440II_1	2-281/282	========/======	01-Mar	99.29	84.45	CP023921.1	Col440II_1__CP023921.1	Unclassified	NA	NA	NA	NA	NA	NA	NA	Bacteria	Pseudomonadati	Pseudomonadota	Gammaproteobacteria	Enterobacterales	NA	NA	NA	0.000143463	0.000116388	0.000533165	5.94728E-05	0	0.000127097
k127_204187	2326	120	233	+	Col440I_1	1-114/114	===============	0/0	100	92.98	CP023920.1	Col440I_1__CP023920.1	Bacteria	NA	NA	NA	NA	NA	NA	NA	Bacteria	Pseudomonadati	Pseudomonadota	Gammaproteobacteria	Enterobacterales	Enterobacteriaceae	NA	NA	0.01643762	0.004465268	0.027577351	0.017627115	0.015008899	0.017363008
k127_231842	3365	3146	3260	-	Col440I_1	1-114/114	========/======	01-Jan	100	96.52	CP023920.1	Col440I_1__CP023920.1	Bacteria	Pseudomonadati	Pseudomonadota	Gammaproteobacteria	Enterobacterales	Enterobacteriaceae	NA	NA	Bacteria	Pseudomonadati	Pseudomonadota	Gammaproteobacteria	Enterobacterales	Enterobacteriaceae	Klebsiella	Klebsiella pneumoniae	0.025581196	0.009720226	0.02673975	0.020338268	0.017313092	0.023680464
k127_4573	7883	4460	5614	-	rep31_1_LCKp400005(pLCK4)	1-1155/1155	========/======	04-Apr	99.83	87.73	DQ489739	rep31_1_LCKp400005(pLCK4)_DQ489739	Bacteria	Bacillati	Bacillota	Bacilli	Lactobacillales	Lactobacillaceae	Leuconostoc	Leuconostoc miyukkimchii	Bacteria	Bacillati	Bacillota	Bacilli	Lactobacillales	Lactobacillaceae	NA	NA	0.001560053	0.00371014	0.000614135	0.000369868	0.001229567	0.000790012
k127_431970	3732	151	281	+	ColRNAI_1	1-130/130	========/======	01-Jan	100	85.5	DQ298019	ColRNAI_1__DQ298019	Bacteria	NA	NA	NA	NA	NA	NA	NA	Bacteria	Pseudomonadati	Pseudomonadota	Gammaproteobacteria	Enterobacterales	Enterobacteriaceae	NA	NA	0.007894061	0.00484041	0.006566958	0.015798646	0.032161847	0.030096807
k127_261959	1240	464	1240	-	rep14b_3_rep(pRI1)	175-951/951	..======/======	05-Aug	81.28	81.43	EU327398	rep14b_3_rep(pRI1)_EU327398	Bacteria	Bacillati	Bacillota	Bacilli	Lactobacillales	Enterococcaceae	Enterococcus	NA	Bacteria	Bacillati	Bacillota	Bacilli	Lactobacillales	Enterococcaceae	Enterococcus	Enterococcus lactis	0.002350721	0.004287555	0.001132119	0.0007984	0.001713337	0.000974399
k127_320078	3009	18	131	+	Col440I_1	1-114/114	===============	0/0	100	96.49	CP023920.1	Col440I_1__CP023920.1	Bacteria	NA	NA	NA	NA	NA	NA	NA	Bacteria	Pseudomonadati	Pseudomonadota	Gammaproteobacteria	Enterobacterales	Enterobacteriaceae	NA	NA	0.033211252	0.032504364	0.016191894	0.011256011	0.011166537	0.012430882
k127_148557	14752	10741	11183	+	IncQ2_1	1-443/450	========/======	02-Feb	98.22	80.63	FJ696404	IncQ2_1__FJ696404	Bacteria	Pseudomonadati	Pseudomonadota	NA	NA	NA	NA	NA	Bacteria	Pseudomonadati	Pseudomonadota	Gammaproteobacteria	Pseudomonadales	Pseudomonadaceae	Pseudomonas	Pseudomonas aeruginosa	0.000185794	0.000108106	0.000270554	0.000200037	0.000264708	0.000207691
k127_5379	1726	1193	1322	+	ColRNAI_1	1-130/130	========/======	02-Feb	99.23	82.44	DQ298019	ColRNAI_1__DQ298019	Bacteria	Pseudomonadati	Pseudomonadota	Gammaproteobacteria	Enterobacterales	Enterobacteriaceae	Klebsiella	Klebsiella pneumoniae	Bacteria	Pseudomonadati	Pseudomonadota	Gammaproteobacteria	Enterobacterales	Enterobacteriaceae	NA	NA	0.018704698	0.017794294	0.01041895	0.00625849	0.005150066	0.006031499
k127_263402	4566	1479	2048	-	IncHI1B_1_pNDM-MAR	1-570/570	===============	0/0	100	99.47	JN420336	IncHI1B_1_pNDM-MAR_JN420336	Bacteria	Pseudomonadati	Pseudomonadota	Gammaproteobacteria	NA	NA	NA	NA	Bacteria	Pseudomonadati	Pseudomonadota	Gammaproteobacteria	Enterobacterales	Enterobacteriaceae	NA	NA	0.013526408	0.012576809	0.011204602	0.008221621	0.009125704	0.009064388
k127_350588	4331	50	162	+	Col440I_1	1-113/114	===============	0/0	99.12	91.15	CP023920.1	Col440I_1__CP023920.1	Bacteria	NA	NA	NA	NA	NA	NA	NA	Unclassified	NA	NA	NA	NA	NA	NA	NA	3.04987E-05	5.9388E-06	4.63388E-05	0.000136702	0.000192564	0.003172802
k127_37011	9489	5422	6912	+	rep1_9_repE(pKL0018)	1-1491/1491	===============	0/0	100	97.45	AB290882	rep1_9_repE(pKL0018)_AB290882	Unclassified	NA	NA	NA	NA	NA	NA	NA	Bacteria	Bacillati	Bacillota	Bacilli	Lactobacillales	NA	NA	NA	0.002647634	0.009476506	0.000804972	0.000647812	0.003048833	0.001542911
k127_265703	13223	6357	6795	-	IncFIB(Mar)_1_pNDM-Mar	1-439/439	===============	0/0	100	99.54	JN420336	IncFIB(Mar)_1_pNDM-Mar_JN420336	Bacteria	Pseudomonadati	Pseudomonadota	Gammaproteobacteria	NA	NA	NA	NA	Bacteria	Pseudomonadati	Pseudomonadota	Gammaproteobacteria	Enterobacterales	Enterobacteriaceae	NA	NA	0.016732931	0.018563326	0.014064587	0.011318845	0.012322804	0.011285172
k127_237096	3666	2009	3163	+	rep31_1_LCKp400005(pLCK4)	1-1155/1155	========/======	04-Apr	99.83	88.76	DQ489739	rep31_1_LCKp400005(pLCK4)_DQ489739	Bacteria	NA	NA	NA	NA	NA	NA	NA	Bacteria	Bacillati	Bacillota	Bacilli	Lactobacillales	Lactobacillaceae	NA	NA	9.96342E-05	0.000421286	0.000265362	0.000313491	0.00194458	0.000854403
k127_210723	1670	1002	1119	+	ColRNAI_1	13-128/130	.=======/======	02-Feb	89.23	83.05	DQ298019	ColRNAI_1__DQ298019	Bacteria	NA	NA	NA	NA	NA	NA	NA	Bacteria	Pseudomonadati	Pseudomonadota	Gammaproteobacteria	Enterobacterales	NA	NA	NA	0	0	0	0.000133045	0.000166464	0.000286053
k127_267477	1639	90	203	+	Col440I_1	1-114/114	===============	0/0	100	93.86	CP023920.1	Col440I_1__CP023920.1	Bacteria	Pseudomonadati	Pseudomonadota	Gammaproteobacteria	Enterobacterales	Enterobacteriaceae	NA	NA	Bacteria	Pseudomonadati	Pseudomonadota	Gammaproteobacteria	Enterobacterales	NA	NA	NA	0.011433834	0.007403453	0.012667593	0.007509119	0.006252707	0.005974892
k127_267504	1345	18	127	+	Col440I_1	1-110/114	===============	0/0	96.49	96.36	CP023920.1	Col440I_1__CP023920.1	Bacteria	NA	NA	NA	NA	NA	NA	NA	Bacteria	Pseudomonadati	Pseudomonadota	Gammaproteobacteria	Enterobacterales	Enterobacteriaceae	NA	NA	0.018783964	0.004951271	0.021016379	0.013103098	0.01233159	0.015731795
k127_211448	3342	3139	3252	-	Col440I_1	1-114/114	===============	0/0	100	92.11	CP023920.1	Col440I_1__CP023920.1	Bacteria	NA	NA	NA	NA	NA	NA	NA	Bacteria	Pseudomonadati	Pseudomonadota	Gammaproteobacteria	Enterobacterales	Enterobacteriaceae	NA	NA	0.020681536	0.016871841	0.011272197	0.006542195	0.005013821	0.005181938
k127_39066	3315	2576	2685	-	Col440I_1	1-110/114	===============	0/0	96.49	80.91	CP023920.1	Col440I_1__CP023920.1	Bacteria	Pseudomonadati	Pseudomonadota	Gammaproteobacteria	Enterobacterales	Enterobacteriaceae	NA	NA	Bacteria	Pseudomonadati	Pseudomonadota	Gammaproteobacteria	Enterobacterales	Enterobacteriaceae	Enterobacter	Enterobacter roggenkampii	0	0	0	9.04247E-05	0.000116331	0.002557761
k127_212108	2009	60	298	+	IncFII_1_pKP91	1-230/230	========/======	04-Sep	100	87.87	CP000966	IncFII_1_pKP91_CP000966	Bacteria	NA	NA	NA	NA	NA	NA	NA	Bacteria	Pseudomonadati	Pseudomonadota	Gammaproteobacteria	Enterobacterales	NA	NA	NA	0.001322777	0.000836256	0.001624669	0.001176715	0.001502614	0.000738437
k127_412303	4891	3524	4681	-	rep31_2_LKI10596(LkipL4719)	1-1158/1158	===============	0/0	100	93.61	CP001755	rep31_2_LKI10596(LkipL4719)_CP001755	Bacteria	NA	NA	NA	NA	NA	NA	NA	Bacteria	Bacillati	Bacillota	Bacilli	Lactobacillales	Lactobacillaceae	NA	NA	0.000604159	0.005011926	7.26815E-05	0.000275012	0.001267546	0.00114052
k127_297168	3450	1967	2713	-	IncFII(pECLA)_1_pECLA	1-747/747	===============	0/0	100	82.73	CP001919	IncFII(pECLA)_1_pECLA_CP001919	Bacteria	Pseudomonadati	Pseudomonadota	Gammaproteobacteria	Enterobacterales	Enterobacteriaceae	NA	NA	Bacteria	Pseudomonadati	Pseudomonadota	Gammaproteobacteria	Enterobacterales	Enterobacteriaceae	NA	NA	0.000165253	0.000144675	0.000329947	0.000153539	0	0
k127_97282	3596	3407	3536	-	ColRNAI_1	1-128/130	========/======	02-Feb	98.46	81.54	DQ298019	ColRNAI_1__DQ298019	Bacteria	NA	NA	NA	NA	NA	NA	NA	Bacteria	Pseudomonadati	Pseudomonadota	Gammaproteobacteria	Enterobacterales	Enterobacteriaceae	NA	NA	0.00049742	9.32975E-05	0.00060904	0.000185513	5.726E-05	6.94038E-05
k127_271625	3838	1934	2493	-	IncFIB(K)_1_Kpn3	1-560/560	===============	0/0	100	90.89	JN233704	IncFIB(K)_1_Kpn3_JN233704	Bacteria	NA	NA	NA	NA	NA	NA	NA	Bacteria	Pseudomonadati	Pseudomonadota	Gammaproteobacteria	Enterobacterales	Enterobacteriaceae	NA	NA	0.006315753	0.004274581	0.006763679	0.00712718	0.008330819	0.007453706
k127_328782	2435	81	210	+	ColRNAI_1	1-130/130	========/======	02-Feb	99.23	84.73	DQ298019	ColRNAI_1__DQ298019	Bacteria	Pseudomonadati	Pseudomonadota	Gammaproteobacteria	Enterobacterales	Enterobacteriaceae	NA	NA	Bacteria	Pseudomonadati	Pseudomonadota	Gammaproteobacteria	Enterobacterales	Enterobacteriaceae	Escherichia	Escherichia coli	0.001740656	3.63185E-05	0.002243125	0.00060022	0	0
k127_329777	33510	25555	26521	-	pENTAS02_1	1-979/979	========/======	Jun-18	98.47	86.56	CP003028	pENTAS02_1__CP003028	Unclassified	NA	NA	NA	NA	NA	NA	NA	Bacteria	Pseudomonadati	Pseudomonadota	Gammaproteobacteria	Enterobacterales	Enterobacteriaceae	NA	NA	0.000979286	6.56264E-05	0.001048856	0.000351923	0.000126697	8.06737E-05
k127_329880	8219	7258	8219	+	rep31_1_LCKp400005(pLCK4)	1-962/1155	========/====..	04-Apr	83.12	82.68	DQ489739	rep31_1_LCKp400005(pLCK4)_DQ489739	Bacteria	Bacillati	Bacillota	Bacilli	Lactobacillales	NA	NA	NA	Bacteria	Bacillati	Bacillota	Bacilli	Lactobacillales	Lactobacillaceae	NA	NA	0.000211118	2.23186E-05	0.000103124	9.09283E-05	0.000253558	0.000332275
k127_187326	6175	75	188	+	Col440I_1	1-114/114	===============	0/0	100	91.23	CP023920.1	Col440I_1__CP023920.1	Bacteria	Pseudomonadati	Pseudomonadota	Gammaproteobacteria	NA	NA	NA	NA	Bacteria	Pseudomonadati	Pseudomonadota	Gammaproteobacteria	Enterobacterales	Enterobacteriaceae	Citrobacter	Citrobacter freundii	0.010833283	0.010527819	0.002820941	0.002848739	0.004125395	0.004957757
k127_130528	43292	6529	7275	-	IncFII(pECLA)_1_pECLA	1-747/747	===============	0/0	100	93.17	CP001919	IncFII(pECLA)_1_pECLA_CP001919	Bacteria	Pseudomonadati	Pseudomonadota	Gammaproteobacteria	Enterobacterales	Enterobacteriaceae	NA	NA	Bacteria	Pseudomonadati	Pseudomonadota	Gammaproteobacteria	Enterobacterales	Enterobacteriaceae	Citrobacter	Citrobacter amalonaticus	0.000134853	0.000253306	0.000116782	0.000658828	0.001319982	0.000605172
k127_443695	3490	111	965	-	rep4b_1_repB(pMBB1)	1-855/855	===============	0/0	100	99.77	EFU26268	rep4b_1_repB(pMBB1)_EFU26268	Bacteria	Bacillati	Bacillota	Bacilli	Lactobacillales	Enterococcaceae	Enterococcus	NA	Bacteria	Bacillati	Bacillota	Bacilli	Lactobacillales	Enterococcaceae	Enterococcus	Enterococcus faecium	0.003270283	0.005074865	0.001791579	0.000486938	0.000437038	0.00031085
k127_17841	2212	1238	1488	-	IncR_1	1-251/251	===============	0/0	100	99.2	DQ449578	IncR_1__DQ449578	Bacteria	NA	NA	NA	NA	NA	NA	NA	Bacteria	Pseudomonadati	Pseudomonadota	Gammaproteobacteria	Enterobacterales	NA	NA	NA	0.000372683	0.000519705	0.000319504	0.000206548	0.000489605	0.000326814
k127_189896	2733	1359	2164	-	repUS35_1_CDS1(pKC5b)	7-812/813	========/======	02-Apr	98.89	85.03	AF378372	repUS35_1_CDS1(pKC5b)_AF378372	Bacteria	Bacillati	Bacillota	Bacilli	Lactobacillales	Enterococcaceae	Enterococcus	NA	Bacteria	Bacillati	Bacillota	Bacilli	NA	NA	NA	NA	0.00174997	0.004553672	0.001310234	0.00055776	0.000998455	0.000552691
k127_391896	5119	4901	5029	-	ColRNAI_1	1-128/130	========/======	01-Jan	98.46	82.17	DQ298019	ColRNAI_1__DQ298019	Bacteria	Pseudomonadati	Pseudomonadota	Gammaproteobacteria	Enterobacterales	NA	NA	NA	Bacteria	Pseudomonadati	Pseudomonadota	Gammaproteobacteria	Enterobacterales	NA	NA	NA	0.009079523	0.002253835	0.016608033	0.010767813	0.007396763	0.010596437
k127_334456	22254	13608	13987	-	IncFIA(HI1)_1_HI1	7-386/388	===============	0/0	97.94	80	AF250878	IncFIA(HI1)_1_HI1_AF250878	Bacteria	Pseudomonadati	Pseudomonadota	Gammaproteobacteria	Enterobacterales	Enterobacteriaceae	NA	NA	Bacteria	Pseudomonadati	Pseudomonadota	Gammaproteobacteria	Enterobacterales	Enterobacteriaceae	NA	NA	0.000204165	0.000238836	0.000241737	0.000736219	0.001317658	0.000637757
k127_422279	3629	1459	1580	+	ColRNAI_1	8-130/130	========/======	03-Mar	93.08	81.45	DQ298019	ColRNAI_1__DQ298019	Bacteria	Pseudomonadati	Pseudomonadota	Gammaproteobacteria	Enterobacterales	Enterobacteriaceae	Leclercia	Leclercia pneumoniae	Unclassified	NA	NA	NA	NA	NA	NA	NA	0.000347725	0	0.000378784	0.00015636	0	0
k127_80423	9448	3390	4080	-	IncFIB(pCTU3)_1_pCTU3	1-693/693	========/======	01-Feb	99.71	98.85	FN543096	IncFIB(pCTU3)_1_pCTU3_FN543096	Bacteria	NA	NA	NA	NA	NA	NA	NA	Bacteria	Pseudomonadati	Pseudomonadota	Gammaproteobacteria	Enterobacterales	Enterobacteriaceae	Cronobacter	NA	0.000102759	0.00039809	7.29051E-05	0.001247141	0.003070497	0.002446889
k127_399044	2742	1706	1862	+	Col3M_1	1-157/157	===============	0/0	100	91.72	JX514065	Col3M_1__JX514065	Bacteria	Pseudomonadati	Pseudomonadota	Gammaproteobacteria	NA	NA	NA	NA	Bacteria	Pseudomonadati	Pseudomonadota	Gammaproteobacteria	Enterobacterales	Morganellaceae	NA	NA	0.003922517	0.001135879	0.003698339	0.00125853	1.26281E-05	2.63272E-05
k127_142643	8491	2305	3804	+	repUS1_2_rep(pVEF3)	1-1500/1500	===============	0/0	100	98.27	AM931300	repUS1_2_rep(pVEF3)_AM931300	Bacteria	Bacillati	Bacillota	Bacilli	NA	NA	NA	NA	Bacteria	Bacillati	Bacillota	Bacilli	Lactobacillales	Enterococcaceae	Enterococcus	NA	0.002042185	0.004545264	0.001300846	0.000527818	0.000510493	0.000302436
k127_142673	4230	2145	2532	-	IncFIA(HI1)_1_HI1	1-388/388	===============	0/0	100	97.42	AF250878	IncFIA(HI1)_1_HI1_AF250878	Unclassified	NA	NA	NA	NA	NA	NA	NA	Bacteria	Pseudomonadati	Pseudomonadota	Gammaproteobacteria	Enterobacterales	Enterobacteriaceae	NA	NA	0.001039357	0.000624725	0.00137096	0.000770908	0.001576892	0.000796453
k127_113777	3552	747	1457	+	repUS52_1_repB(pKL0018)	1-711/723	===============	0/0	98.34	99.72	AB290882	repUS52_1_repB(pKL0018)_AB290882	Bacteria	NA	NA	NA	NA	NA	NA	NA	Bacteria	Bacillati	Bacillota	Bacilli	NA	NA	NA	NA	0.008627415	0.021690918	0.005289405	0.002794677	0.00418496	0.002017111
k127_456529	132362	129590	130398	-	IncFIB(pCTU1)_1_pCTU1	1-809/809	===============	0/0	100	91.35	FN543094	IncFIB(pCTU1)_1_pCTU1_FN543094	Bacteria	Pseudomonadati	Pseudomonadota	Gammaproteobacteria	Enterobacterales	Enterobacteriaceae	Cronobacter	NA	Bacteria	Pseudomonadati	Pseudomonadota	Gammaproteobacteria	Enterobacterales	Enterobacteriaceae	Cronobacter	Cronobacter malonaticus	6.09892E-05	0.000101657	1.44306E-05	0.001687272	0.003344812	0.003098666
k127_456614	2712	1688	2671	+	rep14b_4_EMQU3221(pQY003)	1-984/984	===============	0/0	100	95.02	AP013041	rep14b_4_EMQU3221(pQY003)_AP013041	Unclassified	NA	NA	NA	NA	NA	NA	NA	Bacteria	Bacillati	Bacillota	Bacilli	Lactobacillales	Enterococcaceae	Enterococcus	NA	0	3.46869E-05	0	0.000338645	0.003600543	0.000910433
