## Supplementary File 4 for "The gut bacterial community of black soldier fly larvae is a reservoir of antibiotic resistance and virulence genes": MAG_taxonomies.csv

user_genome	classification	fastani_reference	fastani_reference_radius	fastani_taxonomy	fastani_ani	fastani_af	closest_placement_reference	closest_placement_radius	closest_placement_taxonomy	closest_placement_ani	closest_placement_af	pplacer_taxonomy	classification_method	note	other_related_references.genome_id.species_name.radius.ANI.AF.	msa_percent	translation_table	red_value	warnings
bin.10	d__Bacteria;p__Proteobacteria;c__Gammaproteobacteria;o__Enterobacterales;f__Enterobacteriaceae;g__Morganella;s__Morganella morganii	GCF_019243775.1	95.0	d__Bacteria;p__Proteobacteria;c__Gammaproteobacteria;o__Enterobacterales;f__Enterobacteriaceae;g__Morganella;s__Morganella morganii	97.07	0.907	GCF_019243775.1	95.0	d__Bacteria;p__Proteobacteria;c__Gammaproteobacteria;o__Enterobacterales;f__Enterobacteriaceae;g__Morganella;s__Morganella morganii	97.07	0.907	d__Bacteria;p__Proteobacteria;c__Gammaproteobacteria;o__Enterobacterales;f__Enterobacteriaceae;g__Morganella;s__	taxonomic classification defined by topology and ANI	topological placement and ANI have congruent species assignments	GCF_000633515.1, s__Morganella morganii_B, 95.0, 94.09, 0.889; GCF_003996855.1, s__Morganella morganii_C, 95.0, 92.04, 0.843; GCF_019242955.1, s__Morganella morganii_A, 95.0, 91.8, 0.888; GCF_001676155.1, s__Morganella psychrotolerans, 95.0, 83.79, 0.775; GCF_001676055.1, s__Morganella psychrotolerans_B, 95.0, 83.78, 0.797	85.07	11	N/A	N/A
bin.101	d__Bacteria;p__Bdellovibrionota;c__Bacteriovoracia;o__Bacteriovoracales;f__Bacteriovoracaceae;g__UBA4096;s__	N/A	N/A	N/A	N/A	N/A	N/A	N/A	N/A	N/A	N/A	d__Bacteria;p__Bdellovibrionota;c__Bacteriovoracia;o__Bacteriovoracales;f__Bacteriovoracaceae;g__UBA4096;s__	ANI	classification based on placement in class-level tree	GCA_002422605.1, s__UBA4096 sp002422605, 95.0, 77.5, 0.205; GCA_002482685.1, s__UBA4096 sp002482685, 95.0, 77.17, 0.118; GCA_002381945.1, s__UBA4096 sp002381945, 95.0, 77.16, 0.207; GCA_002381765.1, s__UBA4096 sp002381765, 95.0, 77.14, 0.116; GCA_005791855.1, s__UBA4096 sp005791855, 95.0, 75.91, 0.026	85.35	11	0.95412	N/A
bin.102	d__Bacteria;p__Firmicutes;c__Bacilli;o__Lactobacillales;f__Enterococcaceae;g__Enterococcus_B;s__Enterococcus_B phoeniculicola	GCF_000407505.1	95.0	d__Bacteria;p__Firmicutes;c__Bacilli;o__Lactobacillales;f__Enterococcaceae;g__Enterococcus_B;s__Enterococcus_B phoeniculicola	99.09	0.864	GCF_000407505.1	95.0	d__Bacteria;p__Firmicutes;c__Bacilli;o__Lactobacillales;f__Enterococcaceae;g__Enterococcus_B;s__Enterococcus_B phoeniculicola	99.09	0.864	d__Bacteria;p__Firmicutes;c__Bacilli;o__Lactobacillales;f__Enterococcaceae;g__Enterococcus_B;s__	taxonomic classification defined by topology and ANI	topological placement and ANI have congruent species assignments	GCF_009933175.1, s__Enterococcus_B sp009933175, 95.0, 79.88, 0.378; GCF_017315945.1, s__Enterococcus_B sp017315945, 95.0, 77.56, 0.141; GCF_017316125.1, s__Enterococcus_B sp017316125, 95.0, 77.49, 0.14; GCF_001544215.1, s__Enterococcus_B durans, 95.0, 77.45, 0.114; GCA_000271405.2, s__Enterococcus_B hirae, 95.0, 77.42, 0.103; GCF_000415185.1, s__Enterococcus_B faecalis_A, 95.0, 77.41, 0.101; GCF_…	47.76	11	N/A	N/A
bin.103	d__Bacteria;p__Bacteroidota;c__Bacteroidia;o__Sphingobacteriales;f__Sphingobacteriaceae;g__Sphingobacterium;s__Sphingobacterium paucimobilis	GCF_000416985.1	95.0	d__Bacteria;p__Bacteroidota;c__Bacteroidia;o__Sphingobacteriales;f__Sphingobacteriaceae;g__Sphingobacterium;s__Sphingobacterium paucimobilis	98.62	0.882	GCF_000416985.1	95.0	d__Bacteria;p__Bacteroidota;c__Bacteroidia;o__Sphingobacteriales;f__Sphingobacteriaceae;g__Sphingobacterium;s__Sphingobacterium paucimobilis	98.62	0.882	d__Bacteria;p__Bacteroidota;c__Bacteroidia;o__Sphingobacteriales;f__Sphingobacteriaceae;g__Sphingobacterium;s__	taxonomic classification defined by topology and ANI	topological placement and ANI have congruent species assignments	GCF_016746095.1, s__Sphingobacterium sp016746095, 95.0, 89.46, 0.677; GCF_017908035.1, s__Sphingobacterium tabacisoli, 95.0, 85.69, 0.639; GCF_004363245.1, s__Sphingobacterium yanglingense, 95.0, 82.3, 0.547; GCF_011007365.1, s__Sphingobacterium sp011007365, 95.0, 80.61, 0.342; GCF_900168125.1, s__Sphingobacterium nematocida, 95.0, 79.74, 0.39; GCF_008274825.1, s__Sphingobacterium hotanense, 95.0…	62.61	11	N/A	N/A
bin.105	d__Bacteria;p__Proteobacteria;c__Gammaproteobacteria;o__Burkholderiales;f__Burkholderiaceae;g__Oxalicibacterium;s__	N/A	N/A	N/A	N/A	N/A	GCF_014635065.1	95.0	d__Bacteria;p__Proteobacteria;c__Gammaproteobacteria;o__Burkholderiales;f__Burkholderiaceae;g__Oxalicibacterium;s__Oxalicibacterium flavum	93.15	0.851	d__Bacteria;p__Proteobacteria;c__Gammaproteobacteria;o__Burkholderiales;f__Burkholderiaceae;g__Oxalicibacterium;s__	taxonomic classification defined by topology and ANI	classification based on placement in class-level tree	GCF_014635845.1, s__Oxalicibacterium solurbis, 95.0, 82.2, 0.584; GCF_014635705.1, s__Oxalicibacterium faecigallinarum, 95.0, 80.04, 0.53	63.52	11	0.99622	Genome not assigned to closest species as it falls outside its pre-defined ANI radius
bin.109	d__Bacteria;p__Actinobacteriota;c__Actinomycetia;o__Actinomycetales;f__Microbacteriaceae;g__Microbacterium;s__	N/A	N/A	N/A	N/A	N/A	N/A	N/A	N/A	N/A	N/A	d__Bacteria;p__Actinobacteriota;c__Actinomycetia;o__Actinomycetales;f__Microbacteriaceae;g__Microbacterium;s__	taxonomic classification defined by topology and ANI	classification based on placement in class-level tree	GCF_015040615.1, s__Microbacterium sp015040615, 95.0, 82.91, 0.569; GCA_001897945.1, s__Microbacterium sp001897945, 95.0, 82.78, 0.599; GCF_001878835.1, s__Microbacterium sp001878835, 95.0, 82.42, 0.541; GCF_009758255.1, s__Microbacterium sp009758255, 95.0, 82.37, 0.571; GCF_002705755.3, s__Microbacterium esteraromaticum_A, 95.0, 82.36, 0.523; GCF_003387575.1, s__Microbacterium sp003387575, 95.0,…	79.77	11	0.96826	Genome not assigned to closest species as it falls outside its pre-defined ANI radius
bin.110	d__Bacteria;p__Proteobacteria;c__Gammaproteobacteria;o__Enterobacterales;f__Enterobacteriaceae;g__Phytobacter;s__Phytobacter massiliensis	GCF_000321045.1	95.0	d__Bacteria;p__Proteobacteria;c__Gammaproteobacteria;o__Enterobacterales;f__Enterobacteriaceae;g__Phytobacter;s__Phytobacter massiliensis	97.57	0.904	GCF_000321045.1	95.0	d__Bacteria;p__Proteobacteria;c__Gammaproteobacteria;o__Enterobacterales;f__Enterobacteriaceae;g__Phytobacter;s__Phytobacter massiliensis	97.57	0.904	d__Bacteria;p__Proteobacteria;c__Gammaproteobacteria;o__Enterobacterales;f__Enterobacteriaceae;g__Phytobacter;s__	taxonomic classification defined by topology and ANI	topological placement and ANI have congruent species assignments	GCA_004346725.1, s__Phytobacter diazotrophicus, 95.0, 82.49, 0.678; GCA_901456055.1, s__Phytobacter ursingii, 95.0, 82.3, 0.675; GCA_900112785.1, s__Phytobacter palmae, 95.0, 82.12, 0.654; GCA_002377245.1, s__Phytobacter sp002377245, 95.0, 81.42, 0.523	54.83	11	N/A	N/A
bin.12	d__Bacteria;p__Firmicutes;c__Bacilli;o__Lactobacillales;f__Enterococcaceae;g__Enterococcus_J;s__Enterococcus_J nangangensis	GCF_005405245.1	95.0	d__Bacteria;p__Firmicutes;c__Bacilli;o__Lactobacillales;f__Enterococcaceae;g__Enterococcus_J;s__Enterococcus_J nangangensis	98.65	0.791	GCF_005405245.1	95.0	d__Bacteria;p__Firmicutes;c__Bacilli;o__Lactobacillales;f__Enterococcaceae;g__Enterococcus_J;s__Enterococcus_J nangangensis	98.65	0.791	d__Bacteria;p__Firmicutes;c__Bacilli;o__Lactobacillales;f__Enterococcaceae;g__Enterococcus_J;s__	taxonomic classification defined by topology and ANI	topological placement and ANI have congruent species assignments	GCF_900104595.1, s__Enterococcus_J timonensis, 95.0, 77.07, 0.191	78.57	11	N/A	N/A
bin.16	d__Bacteria;p__Proteobacteria;c__Gammaproteobacteria;o__Burkholderiales;f__Burkholderiaceae;g__Comamonas;s__	N/A	N/A	N/A	N/A	N/A	GCF_902829245.1	95.0	d__Bacteria;p__Proteobacteria;c__Gammaproteobacteria;o__Burkholderiales;f__Burkholderiaceae;g__Comamonas;s__Comamonas jiangduensis	81.97	0.491	d__Bacteria;p__Proteobacteria;c__Gammaproteobacteria;o__Burkholderiales;f__Burkholderiaceae;g__Comamonas;s__	taxonomic classification defined by topology and ANI	classification based on placement in class-level tree	GCF_008801935.1, s__Comamonas kerstersii, 95.0, 82.47, 0.611; GCA_015478895.1, s__Comamonas sp015478895, 95.0, 81.66, 0.583; GCF_000739875.1, s__Comamonas aquatica, 95.0, 81.65, 0.56; GCF_014836675.1, s__Comamonas sp014836675, 95.0, 81.01, 0.585; GCF_900461435.1, s__Comamonas terrigena, 95.0, 80.28, 0.452; GCF_008727115.1, s__Comamonas testosteroni_E, 95.0, 79.86, 0.372; GCF_003569915.1, s__Comam…	79.21	11	0.99245	Genome not assigned to closest species as it falls outside its pre-defined ANI radius
bin.2	d__Bacteria;p__Bacteroidota;c__Bacteroidia;o__Flavobacteriales;f__Weeksellaceae;g__Weeksella;s__Weeksella massiliensis	GCA_000751595.1	95.0	d__Bacteria;p__Bacteroidota;c__Bacteroidia;o__Flavobacteriales;f__Weeksellaceae;g__Weeksella;s__Weeksella massiliensis	98.32	0.946	GCA_000751595.1	95.0	d__Bacteria;p__Bacteroidota;c__Bacteroidia;o__Flavobacteriales;f__Weeksellaceae;g__Weeksella;s__Weeksella massiliensis	98.32	0.946	d__Bacteria;p__Bacteroidota;c__Bacteroidia;o__Flavobacteriales;f__Weeksellaceae;g__Weeksella;s__	taxonomic classification defined by topology and ANI	topological placement and ANI have congruent species assignments	GCF_000189415.1, s__Weeksella virosa, 95.0, 86.54, 0.87	72.8	11	N/A	N/A
bin.22	d__Bacteria;p__Actinobacteriota;c__Actinomycetia;o__Actinomycetales;f__Actinomycetaceae;g__Scrofimicrobium;s__	N/A	N/A	N/A	N/A	N/A	N/A	N/A	N/A	N/A	N/A	d__Bacteria;p__Actinobacteriota;c__Actinomycetia;o__Actinomycetales;f__Actinomycetaceae;g__Scrofimicrobium;s__	ANI	classification based on placement in class-level tree	GCF_009696615.1, s__Scrofimicrobium canadense, 95.0, 77.75, 0.04; GCF_900187855.1, s__Scrofimicrobium minihominis, 95.0, 77.42, 0.159; GCF_014069575.1, s__Scrofimicrobium sp014069575, 95.0, 77.08, 0.138	96.23	11	0.96452	N/A
bin.25	d__Bacteria;p__Actinobacteriota;c__Actinomycetia;o__Actinomycetales;f__Brevibacteriaceae;g__Brevibacterium;s__	N/A	N/A	N/A	N/A	N/A	N/A	N/A	N/A	N/A	N/A	d__Bacteria;p__Actinobacteriota;c__Actinomycetia;o__Actinomycetales;f__Brevibacteriaceae;g__Brevibacterium;s__	ANI	classification based on placement in class-level tree	GCF_009857845.1, s__Brevibacterium rongguiense, 95.0, 78.44, 0.337; GCF_005280295.1, s__Brevibacterium sp005280295, 95.0, 78.16, 0.285; GCF_013359525.1, s__Brevibacterium luteolum_A, 95.0, 78.13, 0.285; GCF_013004595.1, s__Brevibacterium luteolum, 95.0, 78.08, 0.274; GCF_900184225.1, s__Brevibacterium ihuae, 95.0, 78.0, 0.285; GCF_011617465.1, s__Brevibacterium sp011617465, 95.0, 77.97, 0.21; GCF…	78.46	11	0.90636	N/A
bin.27	d__Bacteria;p__Proteobacteria;c__Alphaproteobacteria;o__Rhizobiales_A;f__Rhizobiaceae_A;g__63-22;s__	N/A	N/A	N/A	N/A	N/A	N/A	N/A	N/A	N/A	N/A	d__Bacteria;p__Proteobacteria;c__Alphaproteobacteria;o__Rhizobiales_A;f__Rhizobiaceae_A;g__63-22;s__	taxonomic novelty determined using RED	classification based on placement in class-level tree	N/A	73.63	11	0.97708	N/A
bin.28	d__Bacteria;p__Proteobacteria;c__Alphaproteobacteria;o__Rhizobiales_A;f__Rhizobiaceae_A;g__Paenochrobactrum;s__	N/A	N/A	N/A	N/A	N/A	GCF_014205685.1	95.0	d__Bacteria;p__Proteobacteria;c__Alphaproteobacteria;o__Rhizobiales_A;f__Rhizobiaceae_A;g__Paenochrobactrum;s__Paenochrobactrum gallinarii	92.4	0.821	d__Bacteria;p__Proteobacteria;c__Alphaproteobacteria;o__Rhizobiales_A;f__Rhizobiaceae_A;g__Paenochrobactrum;s__	taxonomic classification defined by topology and ANI	classification based on placement in class-level tree	N/A	74.9	11	0.99346	Genome not assigned to closest species as it falls outside its pre-defined ANI radius
bin.29	d__Bacteria;p__Firmicutes;c__Bacilli;o__Lactobacillales;f__Enterococcaceae;g__Enterococcus_G;s__Enterococcus_G italicus	GCF_000185365.1	95.0	d__Bacteria;p__Firmicutes;c__Bacilli;o__Lactobacillales;f__Enterococcaceae;g__Enterococcus_G;s__Enterococcus_G italicus	97.83	0.916	GCF_000185365.1	95.0	d__Bacteria;p__Firmicutes;c__Bacilli;o__Lactobacillales;f__Enterococcaceae;g__Enterococcus_G;s__Enterococcus_G italicus	97.83	0.916	d__Bacteria;p__Firmicutes;c__Bacilli;o__Lactobacillales;f__Enterococcaceae;g__Enterococcus_G;s__	taxonomic classification defined by topology and ANI	topological placement and ANI have congruent species assignments	GCF_000407605.1, s__Enterococcus_G sulfureus, 95.0, 78.19, 0.226	80.3	11	N/A	N/A
bin.3	d__Bacteria;p__Actinobacteriota;c__Actinomycetia;o__Actinomycetales;f__Actinomycetaceae;g__Scrofimicrobium;s__	N/A	N/A	N/A	N/A	N/A	N/A	N/A	N/A	N/A	N/A	d__Bacteria;p__Actinobacteriota;c__Actinomycetia;o__Actinomycetales;f__Actinomycetaceae;g__Scrofimicrobium;s__	ANI	classification based on placement in class-level tree	GCF_014069575.1, s__Scrofimicrobium sp014069575, 95.0, 77.31, 0.132; GCF_009696615.1, s__Scrofimicrobium canadense, 95.0, 77.3, 0.037; GCF_900187855.1, s__Scrofimicrobium minihominis, 95.0, 77.06, 0.156	84.81	11	0.96295	N/A
bin.32	d__Bacteria;p__Proteobacteria;c__Gammaproteobacteria;o__Burkholderiales;f__Burkholderiaceae;g__Bordetella_A;s__Bordetella_A sp009763255	GCF_009763255.1	95.0	d__Bacteria;p__Proteobacteria;c__Gammaproteobacteria;o__Burkholderiales;f__Burkholderiaceae;g__Bordetella_A;s__Bordetella_A sp009763255	97.61	0.895	GCF_009763255.1	95.0	d__Bacteria;p__Proteobacteria;c__Gammaproteobacteria;o__Burkholderiales;f__Burkholderiaceae;g__Bordetella_A;s__Bordetella_A sp009763255	97.61	0.895	d__Bacteria;p__Proteobacteria;c__Gammaproteobacteria;o__Burkholderiales;f__Burkholderiaceae;g__Bordetella_A;s__	taxonomic classification defined by topology and ANI	topological placement and ANI have congruent species assignments	GCF_002261185.1, s__Bordetella_A sp002261185, 95.0, 80.16, 0.437; GCF_017745595.1, s__Bordetella_A petrii_C, 95.0, 79.89, 0.423; GCF_000067205.1, s__Bordetella_A petrii, 95.0, 79.85, 0.401; GCF_017356245.1, s__Bordetella_A petrii_D, 95.0, 79.7, 0.426; GCF_002261345.1, s__Bordetella_A sp002261345, 95.0, 79.67, 0.423; GCF_019218885.1, s__Bordetella_A sp019218885, 95.0, 79.32, 0.422; GCF_002261265.1…	82.15	11	N/A	N/A
bin.33	d__Bacteria;p__Proteobacteria;c__Alphaproteobacteria;o__Rhizobiales_A;f__Rhizobiaceae_A;g__Ochrobactrum_B;s__Ochrobactrum_B teleogrylli	GCF_006376685.1	95.0	d__Bacteria;p__Proteobacteria;c__Alphaproteobacteria;o__Rhizobiales_A;f__Rhizobiaceae_A;g__Ochrobactrum_B;s__Ochrobactrum_B teleogrylli	98.18	0.894	GCF_006376685.1	95.0	d__Bacteria;p__Proteobacteria;c__Alphaproteobacteria;o__Rhizobiales_A;f__Rhizobiaceae_A;g__Ochrobactrum_B;s__Ochrobactrum_B teleogrylli	98.18	0.894	d__Bacteria;p__Proteobacteria;c__Alphaproteobacteria;o__Rhizobiales_A;f__Rhizobiaceae_A;g__Ochrobactrum_B;s__	taxonomic classification defined by topology and ANI	topological placement and ANI have congruent species assignments	GCF_016427605.1, s__Ochrobactrum_B sp016427605, 95.0, 91.12, 0.818; GCA_900465685.1, s__Ochrobactrum_B sp900465685, 95.0, 90.02, 0.829; GCF_014138095.1, s__Ochrobactrum_B sp014138095, 95.0, 90.0, 0.851; GCF_005938105.1, s__Ochrobactrum_B haematophila, 95.0, 89.94, 0.832; GCF_003550135.1, s__Ochrobactrum_B haematophila_B, 95.0, 86.73, 0.726	70.06	11	N/A	N/A
bin.34	d__Bacteria;p__Proteobacteria;c__Gammaproteobacteria;o__Enterobacterales;f__Enterobacteriaceae;g__Providencia;s__Providencia stuartii_A	GCA_016618195.1	95.0	d__Bacteria;p__Proteobacteria;c__Gammaproteobacteria;o__Enterobacterales;f__Enterobacteriaceae;g__Providencia;s__Providencia stuartii_A	98.31	0.936	GCA_016618195.1	95.0	d__Bacteria;p__Proteobacteria;c__Gammaproteobacteria;o__Enterobacterales;f__Enterobacteriaceae;g__Providencia;s__Providencia stuartii_A	98.31	0.936	d__Bacteria;p__Proteobacteria;c__Gammaproteobacteria;o__Enterobacterales;f__Enterobacteriaceae;g__Providencia;s__	taxonomic classification defined by topology and ANI	topological placement and ANI have congruent species assignments	GCF_010748935.1, s__Providencia vermicola_A, 95.0, 81.97, 0.635; GCA_900455155.1, s__Providencia stuartii, 95.0, 81.86, 0.665; GCF_000314855.2, s__Providencia burhodogranariea, 95.0, 80.94, 0.552; GCF_000314895.2, s__Providencia sneebia, 95.0, 80.23, 0.448; GCA_900455085.1, s__Providencia rettgeri, 95.0, 79.76, 0.429; GCF_003936755.2, s__Providencia rettgeri_E, 95.0, 79.68, 0.426; GCF_001874625.1…	58.16	11	N/A	N/A
bin.35	d__Bacteria;p__Actinobacteriota;c__Actinomycetia;o__Actinomycetales;f__Actinomycetaceae;g__Pauljensenia;s__Pauljensenia polynesiensis	GCF_000820725.1	95.0	d__Bacteria;p__Actinobacteriota;c__Actinomycetia;o__Actinomycetales;f__Actinomycetaceae;g__Pauljensenia;s__Pauljensenia polynesiensis	98.57	0.822	GCF_000820725.1	95.0	d__Bacteria;p__Actinobacteriota;c__Actinomycetia;o__Actinomycetales;f__Actinomycetaceae;g__Pauljensenia;s__Pauljensenia polynesiensis	98.57	0.822	d__Bacteria;p__Actinobacteriota;c__Actinomycetia;o__Actinomycetales;f__Actinomycetaceae;g__Pauljensenia;s__	taxonomic classification defined by topology and ANI	topological placement and ANI have congruent species assignments	GCF_900155435.1, s__Pauljensenia provencensis, 95.0, 88.13, 0.83; GCF_900499005.1, s__Pauljensenia culturomici, 95.0, 79.51, 0.377; GCF_001746855.1, s__Pauljensenia hongkongensis, 95.0, 79.4, 0.276; GCF_000429245.1, s__Pauljensenia georgiae, 95.0, 79.31, 0.289; GCF_014208035.1, s__Pauljensenia hyovaginalis, 95.0, 79.3, 0.319; GCA_902373545.1, s__Pauljensenia sp902373545, 95.0, 79.28, 0.23; GCF_01…	91.1	11	N/A	N/A
bin.37	d__Bacteria;p__Proteobacteria;c__Gammaproteobacteria;o__Burkholderiales;f__Burkholderiaceae;g__Comamonas_E;s__	N/A	N/A	N/A	N/A	N/A	GCF_002158865.1	95.0	d__Bacteria;p__Proteobacteria;c__Gammaproteobacteria;o__Burkholderiales;f__Burkholderiaceae;g__Comamonas_E;s__Comamonas_E serinivorans	84.94	0.686	d__Bacteria;p__Proteobacteria;c__Gammaproteobacteria;o__Burkholderiales;f__Burkholderiaceae;g__Comamonas_E;s__	taxonomic classification defined by topology and ANI	classification based on placement in class-level tree	N/A	63.86	11	0.97435	Genome not assigned to closest species as it falls outside its pre-defined ANI radius
bin.4	d__Bacteria;p__Bacteroidota;c__Bacteroidia;o__Sphingobacteriales;f__Sphingobacteriaceae;g__Sphingobacterium;s__Sphingobacterium wenxiniae	GCF_900116225.1	95.0	d__Bacteria;p__Bacteroidota;c__Bacteroidia;o__Sphingobacteriales;f__Sphingobacteriaceae;g__Sphingobacterium;s__Sphingobacterium wenxiniae	98.89	0.89	GCF_900116225.1	95.0	d__Bacteria;p__Bacteroidota;c__Bacteroidia;o__Sphingobacteriales;f__Sphingobacteriaceae;g__Sphingobacterium;s__Sphingobacterium wenxiniae	98.89	0.89	d__Bacteria;p__Bacteroidota;c__Bacteroidia;o__Sphingobacteriales;f__Sphingobacteriaceae;g__Sphingobacterium;s__	taxonomic classification defined by topology and ANI	topological placement and ANI have congruent species assignments	GCF_016724845.1, s__Sphingobacterium spiritivorum_A, 95.0, 78.74, 0.11; GCF_004208525.1, s__Sphingobacterium sp004208525, 95.0, 78.69, 0.182; GCA_002322865.1, s__Sphingobacterium sp002322865, 95.0, 78.68, 0.113; GCF_011316935.1, s__Sphingobacterium sp011316935, 95.0, 78.65, 0.091; GCF_901482695.1, s__Sphingobacterium thalpophilum, 95.0, 78.64, 0.106; GCF_011043555.1, s__Sphingobacterium sp0110435…	92.99	11	N/A	N/A
bin.40	d__Bacteria;p__Firmicutes;c__Bacilli;o__Lactobacillales;f__Enterococcaceae;g__Enterococcus_C;s__Enterococcus_C diestrammenae	GCF_016908885.1	95.0	d__Bacteria;p__Firmicutes;c__Bacilli;o__Lactobacillales;f__Enterococcaceae;g__Enterococcus_C;s__Enterococcus_C diestrammenae	97.75	0.878	GCF_016908885.1	95.0	d__Bacteria;p__Firmicutes;c__Bacilli;o__Lactobacillales;f__Enterococcaceae;g__Enterococcus_C;s__Enterococcus_C diestrammenae	97.75	0.878	d__Bacteria;p__Firmicutes;c__Bacilli;o__Lactobacillales;f__Enterococcaceae;g__Enterococcus_C;s__	taxonomic classification defined by topology and ANI	topological placement and ANI have congruent species assignments	GCF_900604485.1, s__Enterococcus_C mediterraneensis, 95.0, 79.07, 0.129; GCF_009933135.1, s__Enterococcus_C sp009933135, 95.0, 78.66, 0.363; GCF_000407365.1, s__Enterococcus_C asini, 95.0, 78.6, 0.281; GCF_017316025.1, s__Enterococcus_C sp017316025, 95.0, 78.37, 0.132; GCF_011397115.1, s__Enterococcus_C saigonensis, 95.0, 78.33, 0.106; GCF_000406945.1, s__Enterococcus_C dispar, 95.0, 77.87, 0.146…	57.76	11	N/A	N/A
bin.47	d__Bacteria;p__Bacteroidota;c__Bacteroidia;o__Flavobacteriales;f__Flavobacteriaceae;g__Flavobacterium;s__Flavobacterium odoratimimum	GCF_001485415.1	95.0	d__Bacteria;p__Bacteroidota;c__Bacteroidia;o__Flavobacteriales;f__Flavobacteriaceae;g__Flavobacterium;s__Flavobacterium odoratimimum	98.04	0.925	GCF_001485415.1	95.0	d__Bacteria;p__Bacteroidota;c__Bacteroidia;o__Flavobacteriales;f__Flavobacteriaceae;g__Flavobacterium;s__Flavobacterium odoratimimum	98.04	0.925	d__Bacteria;p__Bacteroidota;c__Bacteroidia;o__Flavobacteriales;f__Flavobacteriaceae;g__Flavobacterium;s__	taxonomic classification defined by topology and ANI	topological placement and ANI have congruent species assignments	GCF_000833025.1, s__Flavobacterium profundi, 95.0, 95.02, 0.881; GCF_900109075.1, s__Flavobacterium marinum_A, 95.0, 83.48, 0.68; GCF_002286775.1, s__Flavobacterium sp002286775, 95.0, 82.75, 0.666; GCF_009711045.1, s__Flavobacterium album_A, 95.0, 81.35, 0.432; GCF_009799805.1, s__Flavobacterium phaeum_A, 95.0, 80.07, 0.435; GCF_900099675.1, s__Flavobacterium phaeum, 95.0, 79.89, 0.443; GCF_00971…	96.7	11	N/A	N/A
bin.49	d__Bacteria;p__Actinobacteriota;c__Actinomycetia;o__Actinomycetales;f__Microbacteriaceae;g__Microbacterium;s__	N/A	N/A	N/A	N/A	N/A	GCF_005347485.1	95.0	d__Bacteria;p__Actinobacteriota;c__Actinomycetia;o__Actinomycetales;f__Microbacteriaceae;g__Microbacterium;s__Microbacterium sp005347485	92.69	0.858	d__Bacteria;p__Actinobacteriota;c__Actinomycetia;o__Actinomycetales;f__Microbacteriaceae;g__Microbacterium;s__	taxonomic classification defined by topology and ANI	classification based on placement in class-level tree	GCF_000799385.1, s__Microbacterium sp000799385, 95.0, 81.33, 0.547; GCF_902706225.1, s__Microbacterium sp902706225, 95.0, 81.21, 0.566; GCF_003651225.1, s__Microbacterium telephonicum, 95.0, 80.62, 0.489; GCF_008727755.1, s__Microbacterium caowuchunii, 95.0, 80.59, 0.515; GCF_003931875.1, s__Microbacterium sp003931875, 95.0, 80.43, 0.52; GCF_016907815.1, s__Microbacterium aurum, 95.0, 80.38, 0.43…	54.94	11	0.99901	Genome not assigned to closest species as it falls outside its pre-defined ANI radius
bin.5	d__Bacteria;p__Firmicutes;c__Bacilli;o__Lactobacillales;f__Enterococcaceae;g__Enterococcus_D;s__Enterococcus_D gallinarum	GCF_001544275.1	95.0	d__Bacteria;p__Firmicutes;c__Bacilli;o__Lactobacillales;f__Enterococcaceae;g__Enterococcus_D;s__Enterococcus_D gallinarum	97.71	0.891	GCF_001544275.1	95.0	d__Bacteria;p__Firmicutes;c__Bacilli;o__Lactobacillales;f__Enterococcaceae;g__Enterococcus_D;s__Enterococcus_D gallinarum	97.71	0.891	d__Bacteria;p__Firmicutes;c__Bacilli;o__Lactobacillales;f__Enterococcaceae;g__Enterococcus_D;s__	taxonomic classification defined by topology and ANI	topological placement and ANI have congruent species assignments	GCF_001544095.1, s__Enterococcus_D casseliflavus, 95.0, 79.89, 0.404; GCF_002850555.1, s__Enterococcus_D sp002850555, 95.0, 79.54, 0.386; GCF_002140915.1, s__Enterococcus_D sp002140915, 95.0, 79.15, 0.312; GCF_001297065.1, s__Enterococcus_D sp001297065, 95.0, 78.92, 0.333	83.94	11	N/A	N/A
bin.56	d__Bacteria;p__Firmicutes_A;c__Clostridia;o__Lachnospirales;f__Lachnospiraceae;g__Pelethocola;s__	N/A	N/A	N/A	N/A	N/A	GCA_018866245.1	95.0	d__Bacteria;p__Firmicutes_A;c__Clostridia;o__Lachnospirales;f__Lachnospiraceae;g__Pelethocola;s__Pelethocola sp018866245	90.76	0.678	d__Bacteria;p__Firmicutes_A;c__Clostridia;o__Lachnospirales;f__Lachnospiraceae;g__Pelethocola;s__	taxonomic classification defined by topology and ANI	classification based on placement in class-level tree	GCF_015159595.1, s__Pelethocola sp015159595, 95.0, 79.68, 0.219; GCA_018714325.1, s__Pelethocola excrementipullorum, 95.0, 78.85, 0.26; GCA_002409525.1, s__Pelethocola sp002409525, 95.0, 78.25, 0.178; GCA_900539175.1, s__Pelethocola sp900539175, 95.0, 78.23, 0.186	85.5	11	0.99172	Genome not assigned to closest species as it falls outside its pre-defined ANI radius
bin.57	d__Bacteria;p__Proteobacteria;c__Alphaproteobacteria;o__Rhizobiales_A;f__Rhizobiaceae_A;g__Ochrobactrum_A;s__	N/A	N/A	N/A	N/A	N/A	N/A	N/A	N/A	N/A	N/A	d__Bacteria;p__Proteobacteria;c__Alphaproteobacteria;o__Rhizobiales_A;f__Rhizobiaceae_A;g__Ochrobactrum_A;s__	taxonomic classification defined by topology and ANI	classification based on placement in class-level tree	GCF_002252525.1, s__Ochrobactrum_A pseudogrignonensis, 95.0, 84.59, 0.691; GCF_014397025.1, s__Ochrobactrum_A sp014397025, 95.0, 84.45, 0.66; GCF_018798825.1, s__Ochrobactrum_A sp018798825, 95.0, 84.4, 0.662; GCF_002252445.1, s__Ochrobactrum_A thiophenivorans, 95.0, 84.09, 0.695; GCF_003049685.1, s__Ochrobactrum_A pituitosa, 95.0, 83.66, 0.672; GCF_002252505.1, s__Ochrobactrum_A grignonensis, 95.…	73.33	11	0.98258	Genome not assigned to closest species as it falls outside its pre-defined ANI radius
bin.58	d__Bacteria;p__Actinobacteriota;c__Actinomycetia;o__Actinomycetales;f__Cellulomonadaceae;g__Cellulosimicrobium;s__Cellulosimicrobium funkei	GCF_004519295.1	96.0261	d__Bacteria;p__Actinobacteriota;c__Actinomycetia;o__Actinomycetales;f__Cellulomonadaceae;g__Cellulosimicrobium;s__Cellulosimicrobium funkei	97.42	0.911	GCF_004519295.1	96.0261	d__Bacteria;p__Actinobacteriota;c__Actinomycetia;o__Actinomycetales;f__Cellulomonadaceae;g__Cellulosimicrobium;s__Cellulosimicrobium funkei	97.42	0.911	d__Bacteria;p__Actinobacteriota;c__Actinomycetia;o__Actinomycetales;f__Cellulomonadaceae;g__Cellulosimicrobium;s__	taxonomic classification defined by topology and ANI	topological placement and ANI have congruent species assignments	GCA_003052455.1, s__Cellulosimicrobium cinnabarinum, 96.0261, 95.77, 0.885; GCF_001019615.1, s__Cellulosimicrobium cellulans_E, 95.0, 89.96, 0.833; GCF_016921195.1, s__Cellulosimicrobium cellulans_F, 95.0, 89.88, 0.839; GCF_006539945.1, s__Cellulosimicrobium cellulans, 95.0, 89.64, 0.843; GCF_016907755.1, s__Cellulosimicrobium cellulans_D, 95.0, 89.6, 0.849; GCF_009708005.2, s__Cellulosimicrobium…	89.97	11	N/A	N/A
bin.60	d__Bacteria;p__Proteobacteria;c__Alphaproteobacteria;o__Rhizobiales;f__Rhizobiaceae;g__Shinella;s__	N/A	N/A	N/A	N/A	N/A	GCF_003574625.1	95.0	d__Bacteria;p__Proteobacteria;c__Alphaproteobacteria;o__Rhizobiales;f__Rhizobiaceae;g__Shinella;s__Shinella zoogloeoides_A	94.87	0.905	d__Bacteria;p__Proteobacteria;c__Alphaproteobacteria;o__Rhizobiales;f__Rhizobiaceae;g__Shinella;s__	taxonomic classification defined by topology and ANI	classification based on placement in class-level tree	GCF_016839145.1, s__Shinella sp016839145, 95.0, 90.87, 0.844; GCF_009826855.1, s__Shinella zoogloeoides, 95.0, 89.44, 0.777; GCF_014203155.1, s__Shinella fusca, 95.0, 88.45, 0.809; GCF_004341885.1, s__Shinella granuli, 95.0, 88.17, 0.842; GCF_001262505.1, s__Shinella sp001262505, 95.0, 86.98, 0.841; GCF_004514435.1, s__Shinella sp004514435, 95.0, 86.33, 0.787; GCF_003432075.1, s__Shinella sp00343…	73.69	11	0.99669	Genome not assigned to closest species as it falls outside its pre-defined ANI radius
bin.61	d__Bacteria;p__Proteobacteria;c__Gammaproteobacteria;o__Enterobacterales;f__Enterobacteriaceae;g__Providencia;s__Providencia rettgeri_D	GCF_013255915.1	95.0	d__Bacteria;p__Proteobacteria;c__Gammaproteobacteria;o__Enterobacterales;f__Enterobacteriaceae;g__Providencia;s__Providencia rettgeri_D	98.42	0.912	GCF_013255915.1	95.0	d__Bacteria;p__Proteobacteria;c__Gammaproteobacteria;o__Enterobacterales;f__Enterobacteriaceae;g__Providencia;s__Providencia rettgeri_D	98.42	0.912	d__Bacteria;p__Proteobacteria;c__Gammaproteobacteria;o__Enterobacterales;f__Enterobacteriaceae;g__Providencia;s__	taxonomic classification defined by topology and ANI	topological placement and ANI have congruent species assignments	GCF_002843235.3, s__Providencia huaxiensis, 95.0, 91.9, 0.806; GCA_900455085.1, s__Providencia rettgeri, 95.0, 91.52, 0.8; GCF_003936755.2, s__Providencia rettgeri_E, 95.0, 91.2, 0.797; GCF_001874625.1, s__Providencia rettgeri_A, 95.0, 83.13, 0.682; GCF_017151615.1, s__Providencia stuartii_C, 95.0, 82.93, 0.672; GCF_001655055.1, s__Providencia heimbachae, 95.0, 80.49, 0.525; GCF_000527275.1, s__P…	54.29	11	N/A	N/A
bin.66	d__Bacteria;p__Actinobacteriota;c__Actinomycetia;o__Actinomycetales;f__Microbacteriaceae;g__Agromyces;s__Agromyces mediolanus	GCF_014648575.1	95.0	d__Bacteria;p__Actinobacteriota;c__Actinomycetia;o__Actinomycetales;f__Microbacteriaceae;g__Agromyces;s__Agromyces mediolanus	97.24	0.91	GCF_014648575.1	95.0	d__Bacteria;p__Actinobacteriota;c__Actinomycetia;o__Actinomycetales;f__Microbacteriaceae;g__Agromyces;s__Agromyces mediolanus	97.24	0.91	d__Bacteria;p__Actinobacteriota;c__Actinomycetia;o__Actinomycetales;f__Microbacteriaceae;g__Agromyces;s__	taxonomic classification defined by topology and ANI	topological placement and ANI have congruent species assignments	GCF_009749405.1, s__Agromyces lapidis, 95.0, 83.26, 0.625; GCF_000421545.1, s__Agromyces italicus, 95.0, 82.96, 0.59; GCF_013410355.1, s__Agromyces hippuratus, 95.0, 82.64, 0.596; GCF_900142065.1, s__Agromyces cerinus, 95.0, 82.55, 0.595; GCF_008122505.1, s__Agromyces sp008122505, 95.0, 82.47, 0.581; GCF_004134865.1, s__Agromyces fucosus, 95.0, 82.45, 0.592; GCF_003070885.1, s__Agromyces badenian…	86.22	11	N/A	N/A
bin.67	d__Bacteria;p__Actinobacteriota;c__Actinomycetia;o__Actinomycetales;f__Microbacteriaceae;g__Microbacterium;s__	N/A	N/A	N/A	N/A	N/A	GCF_003327285.1	95.0	d__Bacteria;p__Actinobacteriota;c__Actinomycetia;o__Actinomycetales;f__Microbacteriaceae;g__Microbacterium;s__Microbacterium sorbitolivorans	87.34	0.727	d__Bacteria;p__Actinobacteriota;c__Actinomycetia;o__Actinomycetales;f__Microbacteriaceae;g__Microbacterium;s__	taxonomic classification defined by topology and ANI	classification based on placement in class-level tree	GCF_014646015.1, s__Microbacterium nanhaiense, 95.0, 86.57, 0.756; GCF_000422745.1, s__Microbacterium gubbeenense, 95.0, 82.11, 0.521; GCA_019117025.1, s__Microbacterium stercoravium, 95.0, 81.98, 0.62; GCF_009745985.1, s__Microbacterium karelineae, 95.0, 81.11, 0.523; GCF_000422385.1, s__Microbacterium indicum, 95.0, 81.04, 0.476; GCF_011326725.1, s__Microbacterium excoecariae, 95.0, 80.62, 0.49…	83.26	11	0.99684	Genome not assigned to closest species as it falls outside its pre-defined ANI radius
bin.68	d__Bacteria;p__Proteobacteria;c__Gammaproteobacteria;o__Enterobacterales;f__Enterobacteriaceae;g__Kosakonia;s__Kosakonia sp000410515	GCF_000410515.1	95.0	d__Bacteria;p__Proteobacteria;c__Gammaproteobacteria;o__Enterobacterales;f__Enterobacteriaceae;g__Kosakonia;s__Kosakonia sp000410515	98.45	0.927	GCF_000410515.1	95.0	d__Bacteria;p__Proteobacteria;c__Gammaproteobacteria;o__Enterobacterales;f__Enterobacteriaceae;g__Kosakonia;s__Kosakonia sp000410515	98.45	0.927	d__Bacteria;p__Proteobacteria;c__Gammaproteobacteria;o__Enterobacterales;f__Enterobacteriaceae;g__Kosakonia;s__	taxonomic classification defined by topology and ANI	topological placement and ANI have congruent species assignments	GCF_000300455.3, s__Kosakonia sacchari, 95.0, 94.43, 0.872; GCF_900184035.1, s__Kosakonia pseudosacchari, 95.0, 93.88, 0.868; GCF_004331415.1, s__Kosakonia quasisacchari, 95.0, 92.89, 0.874; GCF_000814905.1, s__Kosakonia sp000814905, 95.0, 86.05, 0.684; GCF_001658025.2, s__Kosakonia oryzae, 95.7299, 84.95, 0.749; GCA_900109485.1, s__Kosakonia sacchari_B, 95.7228, 84.87, 0.733; GCF_000280495.2, s_…	45.27	11	N/A	N/A
bin.7	d__Bacteria;p__Bacteroidota;c__Bacteroidia;o__Sphingobacteriales;f__Sphingobacteriaceae;g__Sphingobacterium;s__Sphingobacterium daejeonense	GCF_901472535.1	95.0	d__Bacteria;p__Bacteroidota;c__Bacteroidia;o__Sphingobacteriales;f__Sphingobacteriaceae;g__Sphingobacterium;s__Sphingobacterium daejeonense	95.98	0.845	GCF_901472535.1	95.0	d__Bacteria;p__Bacteroidota;c__Bacteroidia;o__Sphingobacteriales;f__Sphingobacteriaceae;g__Sphingobacterium;s__Sphingobacterium daejeonense	95.98	0.845	d__Bacteria;p__Bacteroidota;c__Bacteroidia;o__Sphingobacteriales;f__Sphingobacteriaceae;g__Sphingobacterium;s__	taxonomic classification defined by topology and ANI	topological placement and ANI have congruent species assignments	GCF_900187125.1, s__Sphingobacterium mizutaii, 95.0, 81.27, 0.447; GCF_009733535.1, s__Sphingobacterium endophyticum, 95.0, 80.92, 0.473; GCF_014219015.1, s__Sphingobacterium sp002476975, 95.0, 80.76, 0.46; GCA_002245855.1, s__Sphingobacterium cellulitidis, 95.0, 80.68, 0.459; GCF_011046555.1, s__Sphingobacterium lactis, 95.0, 79.05, 0.243; GCF_008274825.1, s__Sphingobacterium hotanense, 95.0, 79…	64.73	11	N/A	N/A
bin.72	d__Bacteria;p__Proteobacteria;c__Gammaproteobacteria;o__Enterobacterales;f__Enterobacteriaceae;g__Proteus;s__Proteus mirabilis	GCF_000160755.1	95.0	d__Bacteria;p__Proteobacteria;c__Gammaproteobacteria;o__Enterobacterales;f__Enterobacteriaceae;g__Proteus;s__Proteus mirabilis	99.05	0.945	GCF_000160755.1	95.0	d__Bacteria;p__Proteobacteria;c__Gammaproteobacteria;o__Enterobacterales;f__Enterobacteriaceae;g__Proteus;s__Proteus mirabilis	99.05	0.945	d__Bacteria;p__Proteobacteria;c__Gammaproteobacteria;o__Enterobacterales;f__Enterobacteriaceae;g__Proteus;s__	taxonomic classification defined by topology and ANI	topological placement and ANI have congruent species assignments	GCF_003144535.1, s__Proteus penneri, 95.0, 83.93, 0.744; GCF_002777965.1, s__Proteus columbae, 95.0, 83.91, 0.74; GCF_003144375.1, s__Proteus sp003144375, 95.0, 83.8, 0.743; GCF_001722135.1, s__Proteus sp001722135, 95.0, 83.79, 0.758; GCF_002607735.1, s__Proteus alimentorum, 95.0, 83.79, 0.742; GCF_016239305.1, s__Proteus vulgaris_C, 95.0, 83.76, 0.727; GCF_003144395.1, s__Proteus faecis, 95.0, 8…	93.82	11	N/A	N/A
bin.74	d__Bacteria;p__Proteobacteria;c__Gammaproteobacteria;o__Enterobacterales;f__Enterobacteriaceae;g__;s__	N/A	N/A	N/A	N/A	N/A	N/A	N/A	N/A	N/A	N/A	d__Bacteria;p__Proteobacteria;c__Gammaproteobacteria;o__Enterobacterales;f__Enterobacteriaceae;g__;s__	taxonomic classification fully defined by topology	classification based on placement in class-level tree	N/A	46.33	11	0.93738	N/A
bin.77	d__Bacteria;p__Actinobacteriota;c__Actinomycetia;o__Actinomycetales;f__Microbacteriaceae;g__Microbacterium;s__	N/A	N/A	N/A	N/A	N/A	N/A	N/A	N/A	N/A	N/A	d__Bacteria;p__Actinobacteriota;c__Actinomycetia;o__Actinomycetales;f__Microbacteriaceae;g__Microbacterium;s__	taxonomic classification defined by topology and ANI	classification based on placement in class-level tree	GCF_002979415.1, s__Microbacterium sp002979415, 95.0, 82.89, 0.581; GCF_002362255.1, s__Microbacterium sp002362255, 95.0, 82.81, 0.559; GCF_001650405.1, s__Microbacterium sp001650405, 95.0, 82.76, 0.552; GCF_004216995.1, s__Microbacterium sp004216995, 95.0, 82.68, 0.632; GCF_001262495.1, s__Microbacterium sp001262495, 95.0, 82.61, 0.583; GCF_011752045.1, s__Microbacterium sp001639925, 95.0, 82.58…	52.18	11	0.9839	Genome not assigned to closest species as it falls outside its pre-defined ANI radius
bin.78	d__Bacteria;p__Proteobacteria;c__Gammaproteobacteria;o__Burkholderiales;f__Burkholderiaceae;g__Achromobacter;s__Achromobacter xylosoxidans	GCF_001457475.1	95.0	d__Bacteria;p__Proteobacteria;c__Gammaproteobacteria;o__Burkholderiales;f__Burkholderiaceae;g__Achromobacter;s__Achromobacter xylosoxidans	98.24	0.92	GCF_001457475.1	95.0	d__Bacteria;p__Proteobacteria;c__Gammaproteobacteria;o__Burkholderiales;f__Burkholderiaceae;g__Achromobacter;s__Achromobacter xylosoxidans	98.24	0.92	d__Bacteria;p__Proteobacteria;c__Gammaproteobacteria;o__Burkholderiales;f__Burkholderiaceae;g__Achromobacter;s__	taxonomic classification defined by topology and ANI	topological placement and ANI have congruent species assignments	GCF_902859695.1, s__Achromobacter ruhlandii, 95.0063, 92.72, 0.838; GCF_902859745.1, s__Achromobacter dolens, 95.0063, 92.48, 0.81; GCF_902859645.1, s__Achromobacter insuavis, 95.6014, 92.23, 0.813; GCF_016127315.1, s__Achromobacter insuavis_A, 95.6014, 92.18, 0.851; GCF_902859765.1, s__Achromobacter pulmonis, 95.0, 90.88, 0.784; GCF_902859705.1, s__Achromobacter deleyi, 95.0, 88.6, 0.804; GCF_01…	71.31	11	N/A	N/A
bin.82	d__Bacteria;p__Actinobacteriota;c__Actinomycetia;o__Actinomycetales;f__Microbacteriaceae;g__Microbacterium;s__	N/A	N/A	N/A	N/A	N/A	N/A	N/A	N/A	N/A	N/A	d__Bacteria;p__Actinobacteriota;c__Actinomycetia;o__Actinomycetales;f__Microbacteriaceae;g__Microbacterium;s__	taxonomic classification defined by topology and ANI	classification based on placement in class-level tree	GCF_009745985.1, s__Microbacterium karelineae, 95.0, 83.97, 0.817; GCF_000422745.1, s__Microbacterium gubbeenense, 95.0, 83.35, 0.674; GCF_000422385.1, s__Microbacterium indicum, 95.0, 83.26, 0.7; GCF_003327285.1, s__Microbacterium sorbitolivorans, 95.0, 83.2, 0.703; GCA_019117025.1, s__Microbacterium stercoravium, 95.0, 83.08, 0.627; GCF_011326725.1, s__Microbacterium excoecariae, 95.0, 83.04, 0…	67.02	11	0.97604	Genome not assigned to closest species as it falls outside its pre-defined ANI radius
bin.85	d__Bacteria;p__Proteobacteria;c__Gammaproteobacteria;o__Burkholderiales;f__Burkholderiaceae;g__Comamonas;s__Comamonas sp002472915	GCA_002472915.1	95.0	d__Bacteria;p__Proteobacteria;c__Gammaproteobacteria;o__Burkholderiales;f__Burkholderiaceae;g__Comamonas;s__Comamonas sp002472915	98.01	0.903	GCA_002472915.1	95.0	d__Bacteria;p__Proteobacteria;c__Gammaproteobacteria;o__Burkholderiales;f__Burkholderiaceae;g__Comamonas;s__Comamonas sp002472915	98.01	0.903	d__Bacteria;p__Proteobacteria;c__Gammaproteobacteria;o__Burkholderiales;f__Burkholderiaceae;g__Comamonas;s__	taxonomic classification defined by topology and ANI	topological placement and ANI have congruent species assignments	GCF_004364775.1, s__Comamonas sp004364775, 95.0, 92.54, 0.854; GCF_014076495.1, s__Comamonas koreensis, 95.0, 91.48, 0.858; GCF_014109725.1, s__Comamonas piscis, 95.0, 90.17, 0.832; GCF_014207855.1, s__Comamonas odontotermitis, 95.0, 82.9, 0.599; GCF_014637085.1, s__Comamonas phosphati, 95.0, 81.02, 0.445; GCF_001544075.1, s__Comamonas terrae, 95.0, 80.99, 0.434; GCF_900461435.1, s__Comamonas ter…	84.09	11	N/A	N/A
bin.87	d__Bacteria;p__Proteobacteria;c__Gammaproteobacteria;o__Pseudomonadales;f__Pseudomonadaceae;g__Pseudomonas_E;s__	N/A	N/A	N/A	N/A	N/A	N/A	N/A	N/A	N/A	N/A	d__Bacteria;p__Proteobacteria;c__Gammaproteobacteria;o__Pseudomonadales;f__Pseudomonadaceae;g__Pseudomonas_E;s__	taxonomic classification defined by topology and ANI	classification based on placement in class-level tree	GCF_002094795.1, s__Pseudomonas_E putida_K, 95.0, 87.94, 0.701; GCF_015680235.1, s__Pseudomonas_E guariconensis_A, 95.0, 87.89, 0.728; GCF_003205295.1, s__Pseudomonas_E mosselii_B, 95.3017, 87.7, 0.72; GCF_016861355.1, s__Pseudomonas_E sp001259595, 95.3017, 87.69, 0.739; GCF_013373935.1, s__Pseudomonas_E sp002438125, 95.0, 87.59, 0.663; GCF_019139535.1, s__Pseudomonas_E sp019139535, 95.0, 87.56, …	68.37	11	0.99773	Genome not assigned to closest species as it falls outside its pre-defined ANI radius
bin.88	d__Bacteria;p__Proteobacteria;c__Gammaproteobacteria;o__Xanthomonadales;f__Xanthomonadaceae;g__Stenotrophomonas;s__	N/A	N/A	N/A	N/A	N/A	N/A	N/A	N/A	N/A	N/A	d__Bacteria;p__Proteobacteria;c__Gammaproteobacteria;o__Xanthomonadales;f__Xanthomonadaceae;g__Stenotrophomonas;s__	taxonomic classification defined by topology and ANI	classification based on placement in class-level tree	GCF_009496535.1, s__Stenotrophomonas sp003504055, 95.0, 92.66, 0.844; GCF_001431425.1, s__Stenotrophomonas nitritireducens, 95.0, 92.37, 0.771; GCF_002951995.1, s__Stenotrophomonas acidaminiphila_A, 95.0, 91.7, 0.827; GCF_001431595.1, s__Stenotrophomonas acidaminiphila, 95.0, 91.44, 0.762; GCF_001431505.1, s__Stenotrophomonas daejeonensis, 95.0, 88.94, 0.682; GCA_900078405.1, s__Stenotrophomonas …	54.85	11	0.992	Genome not assigned to closest species as it falls outside its pre-defined ANI radius
bin.9	d__Bacteria;p__Proteobacteria;c__Gammaproteobacteria;o__Burkholderiales;f__Burkholderiaceae;g__Kerstersia;s__Kerstersia gyiorum	GCF_004216755.1	95.0	d__Bacteria;p__Proteobacteria;c__Gammaproteobacteria;o__Burkholderiales;f__Burkholderiaceae;g__Kerstersia;s__Kerstersia gyiorum	99.07	0.949	GCF_004216755.1	95.0	d__Bacteria;p__Proteobacteria;c__Gammaproteobacteria;o__Burkholderiales;f__Burkholderiaceae;g__Kerstersia;s__Kerstersia gyiorum	99.07	0.949	d__Bacteria;p__Proteobacteria;c__Gammaproteobacteria;o__Burkholderiales;f__Burkholderiaceae;g__;s__	taxonomic classification defined by topology and ANI	topological placement and ANI have congruent species assignments	N/A	79.63	11	N/A	N/A
bin.92	d__Bacteria;p__Actinobacteriota;c__Actinomycetia;o__Mycobacteriales;f__Mycobacteriaceae;g__Corynebacterium;s__Corynebacterium provencense	GCA_900049755.1	95.0	d__Bacteria;p__Actinobacteriota;c__Actinomycetia;o__Mycobacteriales;f__Mycobacteriaceae;g__Corynebacterium;s__Corynebacterium provencense	99.12	0.909	GCA_900049755.1	95.0	d__Bacteria;p__Actinobacteriota;c__Actinomycetia;o__Mycobacteriales;f__Mycobacteriaceae;g__Corynebacterium;s__Corynebacterium provencense	99.12	0.909	d__Bacteria;p__Actinobacteriota;c__Actinomycetia;o__Mycobacteriales;f__Mycobacteriaceae;g__Corynebacterium;s__	taxonomic classification defined by topology and ANI	topological placement and ANI have congruent species assignments	GCA_902782855.1, s__Corynebacterium sp902782855, 95.0, 81.51, 0.592; GCF_006539825.1, s__Corynebacterium variabile, 95.0, 81.38, 0.675; GCF_000418365.1, s__Corynebacterium terpenotabidum, 95.0, 80.97, 0.583; GCF_007970465.1, s__Corynebacterium nuruki, 95.0, 80.29, 0.565; GCA_019120175.1, s__Corynebacterium faecigallinarum, 95.0, 79.41, 0.435; GCA_019114135.1, s__Corynebacterium avicola, 95.0, 79.…	84.81	11	N/A	N/A
bin.93	d__Bacteria;p__Actinobacteriota;c__Actinomycetia;o__Actinomycetales;f__Actinomycetaceae;g__Scrofimicrobium;s__Scrofimicrobium canadense	GCF_009696615.1	95.0	d__Bacteria;p__Actinobacteriota;c__Actinomycetia;o__Actinomycetales;f__Actinomycetaceae;g__Scrofimicrobium;s__Scrofimicrobium canadense	97.66	0.82	GCF_009696615.1	95.0	d__Bacteria;p__Actinobacteriota;c__Actinomycetia;o__Actinomycetales;f__Actinomycetaceae;g__Scrofimicrobium;s__Scrofimicrobium canadense	97.66	0.82	d__Bacteria;p__Actinobacteriota;c__Actinomycetia;o__Actinomycetales;f__Actinomycetaceae;g__Scrofimicrobium;s__	taxonomic classification defined by topology and ANI	topological placement and ANI have congruent species assignments	GCF_900187855.1, s__Scrofimicrobium minihominis, 95.0, 75.9, 0.027; GCF_014069575.1, s__Scrofimicrobium sp014069575, 95.0, 75.76, 0.03	78.46	11	N/A	N/A
bin.98	d__Bacteria;p__Proteobacteria;c__Gammaproteobacteria;o__Burkholderiales;f__Methylophilaceae;g__Methylobacillus;s__	N/A	N/A	N/A	N/A	N/A	GCF_000013705.1	95.0	d__Bacteria;p__Proteobacteria;c__Gammaproteobacteria;o__Burkholderiales;f__Methylophilaceae;g__Methylobacillus;s__Methylobacillus flagellatus	85.49	0.795	d__Bacteria;p__Proteobacteria;c__Gammaproteobacteria;o__Burkholderiales;f__Methylophilaceae;g__Methylobacillus;s__	taxonomic classification defined by topology and ANI	classification based on placement in class-level tree	GCF_900187985.1, s__Methylobacillus rhizosphaerae, 95.0, 80.04, 0.545; GCF_000617925.1, s__Methylobacillus glycogenes, 95.0, 78.8, 0.448	92.89	11	0.97314	Genome not assigned to closest species as it falls outside its pre-defined ANI radius
bin.99	d__Bacteria;p__Actinobacteriota;c__Actinomycetia;o__Actinomycetales;f__Beutenbergiaceae;g__Salana;s__	N/A	N/A	N/A	N/A	N/A	GCF_003751805.1	95.0	d__Bacteria;p__Actinobacteriota;c__Actinomycetia;o__Actinomycetales;f__Beutenbergiaceae;g__Salana;s__Salana multivorans	78.94	0.471	d__Bacteria;p__Actinobacteriota;c__Actinomycetia;o__Actinomycetales;f__Beutenbergiaceae;g__Salana;s__	taxonomic classification defined by topology and ANI	classification based on placement in class-level tree	N/A	95.67	11	0.94323	N/A
